# Enhancer Remodeling Promotes Tumor-Initiating Activity in NRF2-Activated Non-Small Cell Lung Cancers

**DOI:** 10.1101/2020.04.24.060798

**Authors:** Keito Okazaki, Hayato Anzawa, Zun Liu, Nao Ota, Hiroshi Kitamura, Yoshiaki Onodera, Md. Morshedul Alam, Daisuke Matsumaru, Takuma Suzuki, Fumiki Katsuoka, Shu Tadaka, Ikuko Motoike, Mika Watanabe, Akira Sakurada, Yoshinori Okada, Masayuki Yamamoto, Takashi Suzuki, Kengo Kinoshita, Hiroki Sekine, Hozumi Motohashi

**Author notes:** **Corresponding authors**, Hiroki Sekine, Ph.D., Department of Gene Expression Regulation, Institute of Development, Aging and Cancer, Tohoku University. 4-1 Seiryo-cho, Aoba-ku, Sendai, Miyagi, 980-8575, Japan. Hozumi Motohashi, M.D., Ph.D., Department of Gene Expression Regulation, Institute of Development, Aging and Cancer, Tohoku University. 4-1 Seiryo-cho, Aoba-ku, Sendai, Miyagi, 980-8575, Japan.

## Abstract

Transcriptional dysregulation, which can be caused by genetic and epigenetic alterations, is a fundamental feature of many cancers. A key cytoprotective transcriptional activator, NRF2, is often aberrantly activated in non-small cell lung cancers (NSCLCs) and supports both aggressive tumorigenesis and therapeutic resistance. Herein, we found that persistently activated NRF2 in NSCLCs generates enhancers at gene loci that are not normally regulated by transiently activated NRF2 under physiological conditions. Elevated accumulation of CEBPB in NRF2-activated NSCLCs was found to be one of the prerequisites for establishment of the unique NRF2-dependent enhancers, among which *NOTCH3* enhancer was shown to be critical for the promotion of tumor-initiating activity. Enhancer remodeling mediated by NRF2-CEBPB cooperativity promotes tumor-initiating activity and drives malignancy of NRF2-activated NSCLCs via establishment of the NRF2-NOTCH3 regulatory axis.
