## Extended Table S1-S5 for "Enhancer Remodeling Promotes Tumor-Initiating Activity in NRF2-Activated Non-Small Cell Lung Cancers"

### Sheet: Ext Table S1
Extended Table S1. Genome-wide colocalization with NRF2 and other transcription factors in A549 cells in the basal condition by evaluated Jaccard test.
accession	target	database	with Enhancer (with H3K27ac)	without Enhancer (without H3K27ac)	with Enhancer (rank)	without Enhancer (rank)	jaccard.measure.p.value
ENCSR000BTI	GATA3	ENCODE	0.0337448	0.0019957	1	7	<0.01
ENCSR541WQI	MAFK	ENCODE	0.0332414	0.0224264	2	1	<0.01
ENCSR000BTN	PBX3	ENCODE	0.0302132	0.00106229	3	15	<0.01
ENCSR000BUB	CEBPB	ENCODE	0.0283223	0.00209385	4	5	<0.01
ENCSR000BUD	TEAD4	ENCODE	0.0281898	0.000711447	5	21	<0.01
ENCSR000DYG	MAX	ENCODE	0.0225311	0.0023422	6	4	<0.01
ENCSR000DYC	MYC	ENCODE	0.0192679	0.00157437	7	11	<0.01
ENCSR897MYK	SREBF1	ENCODE	0.0178132	0.00147861	8	13	<0.01
ENCSR473SUA	ESRRA	ENCODE	0.0177482	0.00100402	9	17	<0.01
ENCSR563FBT	USF2	ENCODE	0.0166924	0.00283788	10	3	<0.01
ENCSR513XQX	SIN3A	ENCODE	0.0155714	0.00162741	11	10	<0.01
ENCSR000BTC	E2F6	ENCODE	0.0150219	0.0015111	12	12	<0.01
ENCSR000DYJ	BHLHE40	ENCODE	0.0146098	0.00184107	13	9	<0.01
ENCSR067HGI	CHD2	ENCODE	0.0121522	0.00037152	14	30	<0.01
ENCSR064LJN	RFX5	ENCODE	0.0115069	0.00118424	15	14	<0.01
ENCSR636YLV	MAZ	ENCODE	0.0111767	0.00105405	16	16	<0.01
ENCSR000BUC	RAD21	ENCODE	0.00855837	0.00189175	17	8	<0.01
ENCSR892DRK	REST	ENCODE	0.00832553	0.000657296	18	25	<0.01
ENCSR550SCU	CHD4	ENCODE	0.00772821	0.000750546	19	20	<0.01
ENCSR541AOQ	PHF8	ENCODE	0.00732568	0.000667458	20	24	<0.01
ENCSR481YWD	SMC3	ENCODE	0.00615466	0.00352601	21	2	<0.01
ENCSR996DUT	JUN	ENCODE	0.00571629	0.000220092	22	32	<0.01
ENCSR933MHJ	KDM5A	ENCODE	0.00472081	0.000705754	23	22	<0.01
ENCSR294JWV	ZFP36	ENCODE	0.00433228	0.000753228	24	19	<0.01
ENCSR639GWS	KDM1A	ENCODE	0.00429081	0.00038596	25	29	<0.01
ENCSR638QYO	SREBF2	ENCODE	0.0035771	0.000499624	26	26	<0.01
ENCSR659LJJ	HDAC2	ENCODE	0.00354841	0.000678257	27	23	<0.01
ENCSR000DYD	CTCF	ENCODE	0.00314108	0.00205133	28	6	<0.01
ENCSR623KNM	ELK1	ENCODE	0.00218857	7.05866e-05	29	34	<0.01
ENCSR798EGJ	RNF2	ENCODE	0.00141487	0.000767199	30	18	<0.01
ENCSR618ICR	RCOR1	ENCODE	0.00141073	0.000493382	31	27	<0.01
ENCSR321BJQ	EHMT2	ENCODE	0.00102891	0.000118121	32	33	<0.01
ENCSR277OOQ	ZC3H11A	ENCODE	0.000258965	0.000359323	33	31	0.41
ENCSR616MOB	CBX8	ENCODE	0.000254679	0.000418671	34	28	0.37
ENCSR469WAO	CBX2	ENCODE	9.89497e-06	0	35	35	0.02

### Sheet: Ext Table S2
Extended Table S2. Primers and probes used for RT-PCR. Related to Experimental Procedures.
name	sequence (5’-3’)
hNRF2 forward	TCATGATGGACTTGGAGCTG
hNRF2 reverse	CATACTCTTTCCGTCGCTGA
hNQO1 forward	GTCATTCTCTGGCCAATTCAGAGT
hNQO1 reverse	TTCCAGGATTTGAATTCGGG
hNQO1 probe	FAM-ACTGACATATAGCATTGGGCACACTCCAG -TAMRA
hGCLM forward	TAGAATCAAACTCTTCATCATCAACTAGA
hGCLM reverse	TCACAGAATCCAGCTGTGCAA
hGCLM probe	FAM-TGCAGTTGACATGGCCTGTTCAGTCC-TAMRA
hG6PD forward	TGACCTGGCCAAGAAGAAGA
hG6PD reverse	CAAAGAAGTCCTCCAGCTTG
hNANOG forward	ATGCCTCACACGGAGACTG
hNANOG reverse	GTTGTTTGCCTTTGGGACTG
hCD133 forward	CTATTCAGGATATACTCTCAGCATT
hCD133 reverse	TTTCTGTGGATGTAACTTTCAGTG
hOCT3/4 forward	TTCGCAAGCCCTCATTTC
hOCT3/4 reverse	GAGAAGGCGAAATCCGAAG
hNOTCH1 forward	CAATGAGTTCCAGTGCGAGT
hNOTCH1 reverse	GTAAGTGTTGGGTCCGTCCA
hNOTCH2 forward	ACCTACCACAATGGCACAGG
hNOTCH2 reverse	GCAGCGGTTCTTCTCACAG
hNOTCH3 forward	TCATCCGAAACCGCTCTACA
hNOTCH3 reverse	GCTCATCCACAGCATTGACA
hEPHX3 forward	CATGGTTGTGGTCAGTGGTG
hEPHX3 reverse	TGTAGTGGGAACGGAAGAAC
hBRD4 forward	CCACACTGCGTGAGCTGGAG
hBRD4 reverse	ATCTTGGAGGAGCCGGCAAT
hMYC forward	ACGTTAGCTTCACCAACAGGA
hMYC reverse	GTTCTCCTCCTCGTCGCAGTA
hMZF1 forward	AGTGTAAGCCCTCACCTCC
hMZF1 reverse	GGGTCCTGTTCACTCCTCAG
hFOSL2 forward	GAGAGGAACAAGCTGGCTGC
hFOSL2 reverse	GCTTCTCCTTCTCCTTCTGC
hCEBPB forward	CGAAGTTGATGCAATCGGTTT
hCEBPB reverse	TTAAGCGATTACTCAGGGCCC
hACTB forward	TGGCACCCAGCACAATGAA
hACTB reverse	CTAAGTCATAGTCCGCCTAGAAGCA
hGAPDH forward	GAAGGTGAAGGTCGGAGTC
hGAPDH reverse	GAAGATGGTGATGGGATTTC
hGAPDH probe	FAM-CAAGCTTCCCGTTCTCAGCC-TAMRA
hHPRT forward	CCGGCTCCGTTATGGC
hHPRT reverse	GGTCATAACCTGGTTCATCATCA
hHPRT probe	FAM-CGCAGCCCTGGCGTCGTGATTA-TAMRA
mNotch3 forward	AGCTGGGTCCTGAGGTGAT
mNotch3 reverse	AGACAGAGCCGGTTGTCAAT
mNqo1 forward	AGCTGGAAGCTGCAGACCTG
mNqo1 reverse	CCTTTCAGAATGGCTGGCA
mNqo1 probe	FAM-ATTTCAGTTCCCATTGCAGTGGTTTGGG-TAMRA
mHprt forward	CTGGTGAAAAGGACCTCTCG
mHprt reverse	TGAAGTACTCATTATAGTCAAGGG
mHprt probe	FAM-ATCCAACAAAGTCTGGCCTGTATCCAAC-TAMRA
mGapdh forward	GAGATGATGACCCTTTTGGC
mGapdh reverse	GTCGTGGAGTCTACTGGTGTCTT

### Sheet: Ext Table S3
Extended Table S3. Primers Used for ChIP Assay. Related to Experimental Procedures.
name	sequence (5’-3’)
hNOTCH3 ARE forward #	GGTTGGGCAGAGGAATAACA
hNOTCH3 ARE reverse #	GGCATGACGCAGGACTAGAT
hNOTCH3 enhancer forward ##	GTCTTTGCCTGGGTGCTTC
hNOTCH3 enhancer reverse ##	ACTGGCTGTGAGTTCCTGCT
hNOTCH3 ARE CRISPR forward ###	CCCTCAGTCCTGCATTTGG
hNOTCH3 ARE CRISPR reverse ###	GGGTTTGACATGGTGTGAC
hGCLM ARE forward	GGAGAGCTGATTCCAAACTG
hGCLM ARE reverse	GAGTAACGGTTACGAAGCAC
hGAPDH enhancer forward	CTCTGCTCTGGGTGGTCATT
hGAPDH enhancer reverse	CCTTTCTGGGATTGCCTTTC
hGATA1 exon3 forward	GCCTCAACTGTGTGTCCCAC
hGATA1 exon3 reverse	GAAGGTACTGGAAAAGTCAG
hFAM20B enhancer forward	CAAGCCCTATTGTGAACTGC
hFAM20B enhancer reverse	GACTGGGTGGGAATGGTTT
hZC3H13A enhancer forward	CCTCCACTGACCTCCAAAAC
hZC3H13A enhancer reverse	GGACCCAACTGAAAGCACTC
hC5AR1 enhancer forward	AGCCGTTTGCGTCTGAAG
hC5AR1 enhancer reverse	CAGTCCTTTCCTCTGGTTGA
hHGD enhancer forward	GGAAGGAAGGCTGGAGTACA
hHGD enhancer reverse	ACCCTCTTCTAAGGCCACCA
hTMOD3 enhancer forward	CAGATGGACGGCTTGTTACT
hTMOD3 enhancer reverse	ATGGAGAAATGCTGGAGGAA
hMSC enhancer forward	GCTTTTACCCTGGCTTTCAT
hMSC enhancer reverse	CGATGGTGGTGGGAATAC
hHMOX-1 enhancer forward	GGTAGGCAGGAGGAAGTGAA
hHMOX-1 enhancer reverse	GGGCAGATTGAGGTGGACT
hAKR1C1 enhancer forward	TTGTGTGTCAGCAGCCTCTC
hAKR1C1 enhancer reverse	TACAGGGCGAAGGAAAGCA
hAKR1C2 enhancer forward	TGTTGAAGCAAGTGACTGCC
hAKR1C2 enhancer reverse	ACATGAAAGCAAATGGGCCT
# hNOTCH3 ARE primer set was used for NRF2 ChIP assay in A549, H460, H2023 cells.
## hNOTCH3 enhancer primer set was used for H3K27ac ChIP assay in NSCLC cells except for NOTCH3 enhancer-disrupted H460 cells.
### hNOTCH3 ARE CRISPR primer set was used for NRF2 and H3K27ac ChIP assay in NOTCH3 enhancer-disrupted H460 cells, CEBPB and FOSL2 ChIP assay in NRF2-knockdown A549 cells, CEBPB ChIP assay in NOTCH3 enhancer-disrupted A549 cells, NRF2 ChIP assay in CEBPB- and FOSL2-knockdown A549 cells and DEM induced H23 and H4006 cells .

### Sheet: Ext Table S4
Extended Table S4. Oligo DNAs for Construction of gRNA Expression Vectors to Disrupt NOTCH3 AREs. Related to Experimental Procedures.
name	sequence (5’-3’)
hNOTCH3 gRNA1 forward	CACCGTGCTGAGTCAAGAGGCCCAT
hNOTCH3 gRNA1 reverse	AAACATGGGCCTCTTGACTCAGCAC
hNOTCH3 gRNA2 forward	CACCGAAGGGGCACACACTGACTCA
hNOTCH3 gRNA2 reverse	AAACTGAGTCAGTGTGTGCCCCTTC

### Sheet: Ext Table S5
Extended Table S5. Primer Set for the PCR Amplification of the DNA Fragment Spanning the gRNA Target Site. Related to Experimental Procedures.
name	sequence (5’-3’)
hNOTCH3 PCR1 forward #	GGTTGGGCAGAGGAATAACA
hNOTCH3 PCR1 reverse #	GGAGGGTTAGGAAGGAGAGG
hNOTCH3 PCR2 forward ##	TGAACCTGGGTCTCAGTGAC
hNOTCH3 PCR2 reverse ##	GGAGGGTTAGGAAGGAGAGG
# hNOTCH3 PCR1 primer set was used for H460 and A549 cells.
## hNOTCH3 PCR2 primer set was used for H2023.
